# Arctic plant species display contrasting levels of chloroplast DNA copy numbers

**DOI:** 10.1101/2025.01.29.635447

**Authors:** Stefaniya Kamenova, Sylvain Moinard, Samantha Paige Huset Dwinnell, Frédéric Laporte, Éric Coissac

## Abstract

DNA metabarcoding has revolutionised our ability to characterise biodiversity at unprecedented spatial and temporal scales, outperforming most traditional methods for biodiversity monitoring. However, DNA metabarcoding is not without limitations, in particular regarding the quantitative relationship between sequence read abundances and species numerical abundances or biomass (i.e., quantitative performance). Variation in DNA copy numbers has been often pinpointed as a potentially important factor biasing DNA metabarcoding quantitative performance but empirical comparisons of DNA copy number variation across species remain rare. Here, we identify chloroplast DNA copy number variation (cpDNA CNV) in plants as a potentially important factor that could impact quantitative performance in DNA metabarcoding studies. Using digital droplet PCR, we quantified chloroplast copy number variation in four common high Arctic plant species and between two plant tissue types (green tissues and roots). The amount of cpDNA per unit of dry mass varied by a factor of 3 (for roots) to 7.6 (for green tissues) among species, and up to 67 when comparing cpDNA copy numbers between green and root tissues from the same species. Despite significant differences in cpDNA copy numbers among species for both green tissues and roots, the most pronounced differences in cpDNA copy numbers were clearly between the two tissue types tested. These findings suggest that variation in cpDNA copy numbers among plant species and particularly plant tissue types can be an important but underestimated factor impacting plant sequence reads abundance in DNA metabarcoding datasets. We call for more extensive cpDNA CNV referencing efforts from wild-ranging plants to improve the use of DNA metabarcoding for research and biodiversity monitoring.
