## Supplementary material for "Arctic plant species display contrasting levels of chloroplast DNA copy numbers": Table S1

### Sheet: Information
Supporing information for the manuscript: Arctic plant species display contrasting levels of chloroplast DNA copy numbers
Authors: Stefaniya Kamenova, Sylvain Moinard, Samantha Paige Huset Dwinnell, Frédéric Laporte, Éric Coissac

### Sheet: Table S1
Table S1. Sample size per plant species and tissue type for the four plant species analysed.
	Sample size
Species	Green tissues	Roots	Flowers
Saxifraga oppositofolia	5	5	4
Salix polaris	5	5	-
Carex subspathacea	5	5	-
Poa arctica	5	5	-

### Sheet: Table S2
Table S2. Wet and dry biomass values per tissue type and plant species.
Wet weight	Dry weight	Tissue type	Species
0.0399	0.0379	FLOWERS	Saxifraga oppositifolia
0.0589	0.0556	FLOWERS	Saxifraga oppositifolia
0.0653	0.0611	FLOWERS	Saxifraga oppositifolia
0.0964	0.0926	FLOWERS	Saxifraga oppositifolia
0.7148	0.684	STEMS	Saxifraga oppositifolia
0.8899	0.8514	STEMS	Saxifraga oppositifolia
0.976	0.9465	STEMS	Saxifraga oppositifolia
1.0699	1.017	STEMS	Saxifraga oppositifolia
1.162	1.1081	STEMS	Saxifraga oppositifolia
0.0993	0.0966	ROOTS	Saxifraga oppositifolia
0.2727	0.2666	ROOTS	Saxifraga oppositifolia
0.2899	0.2823	ROOTS	Saxifraga oppositifolia
0.6787	0.6658	ROOTS	Saxifraga oppositifolia
0.0469	0.046	ROOTS	Saxifraga oppositifolia
0.0599	0.0571	STEMS	Salix polaris
0.081	0.0777	STEMS	Salix polaris
0.1062	0.1019	STEMS	Salix polaris
0.2258	0.2179	STEMS	Salix polaris
0.3634	0.3521	STEMS	Salix polaris
0.07	0.066	ROOTS	Salix polaris
0.0745	0.0716	ROOTS	Salix polaris
0.0782	0.728	ROOTS	Salix polaris
0.1188	0.1156	ROOTS	Salix polaris
0.397	0.3838	ROOTS	Salix polaris
0.092	0.087	STEMS	Carex subspathacea
0.0989	0.0937	STEMS	Carex subspathacea
0.1465	0.1381	STEMS	Carex subspathacea
0.1592	0.1507	STEMS	Carex subspathacea
0.2124	0.2	STEMS	Carex subspathacea
0.2636	0.25	ROOTS	Carex subspathacea
0.4134	0.3967	ROOTS	Carex subspathacea
0.4789	0.4564	ROOTS	Carex subspathacea
0.5431	0.5179	ROOTS	Carex subspathacea
0.6182	0.5897	ROOTS	Carex subspathacea
0.0496	0.0464	STEMS	Poa arctica
0.0558	0.0531	STEMS	Poa arctica
0.0714	0.0681	STEMS	Poa arctica
0.1196	0.1161	STEMS	Poa arctica
0.0218	0.0203	STEMS	Poa arctica
0.0177	0.0166	ROOTS	Poa arctica
0.0198	0.0174	ROOTS	Poa arctica
0.0231	0.0211	ROOTS	Poa arctica
0.0255	0.0272	ROOTS	Poa arctica
0.0414	0.0386	ROOTS	Poa arctica

### Sheet: Table S3
Table S3. Additional details about the plant species and tissue types analysed, including dilution factors and DNA concentrations estimated with droplet digital PCR.
Order samples	SampleID	Well position	Dilution	PCR replicate	Plate	Plant species	Tissue type	Amount sampled DNA extraction (mg)	Status	Concentration (copies/μl)
1	sp4r	A01	0.2500	1	1	Salix polaris	Root	23	CHECK	NA
2	sp4r	A02	0.2500	2	1	Salix polaris	Root	23	Manual	2430.0
3	sp4r	A03	0.0250	1	1	Salix polaris	Root	23	Manual	130.0
4	sp4r	A04	0.0250	2	1	Salix polaris	Root	23	Manual	141.0
5	sp4r	A05	0.0025	1	1	Salix polaris	Root	23	OK	14.8
6	sp4r	A06	0.0025	2	1	Salix polaris	Root	23	OK	14.9
7	cs10s	A07	0.2500	1	1	Carex subspathacea	Green tissue	20	Manual	4680.0
8	cs10s	A08	0.2500	2	1	Carex subspathacea	Green tissue	20	Manual	4940.0
9	cs10s	A09	0.0250	1	1	Carex subspathacea	Green tissue	20	Manual	1963.0
10	cs10s	A10	0.0250	2	1	Carex subspathacea	Green tissue	20	Manual	2670.0
11	cs10s	A11	0.0025	1	1	Carex subspathacea	Green tissue	20	OK	317.0
12	cs10s	A12	0.0025	2	1	Carex subspathacea	Green tissue	20	OK	298.0
13	sp6r	B01	0.2500	1	1	Salix polaris	Root	9	OK	182.0
14	sp6r	B02	0.2500	2	1	Salix polaris	Root	9	Manual	160.0
15	sp6r	B03	0.0250	1	1	Salix polaris	Root	9	Manual	15.8
16	sp6r	B04	0.0250	2	1	Salix polaris	Root	9	OK	14.2
17	sp6r	B05	0.0025	1	1	Salix polaris	Root	9	OK	1.5
18	sp6r	B06	0.0025	2	1	Salix polaris	Root	9	OK	1.8
19	cs8s	B07	0.2500	1	1	Carex subspathacea	Green tissue	21	Manual	3190.0
20	cs8s	B08	0.2500	2	1	Carex subspathacea	Green tissue	21	Manual	3210.0
21	cs8s	B09	0.0250	1	1	Carex subspathacea	Green tissue	21	Manual	1768.0
22	cs8s	B10	0.0250	2	1	Carex subspathacea	Green tissue	21	Manual	1937.0
23	cs8s	B11	0.0025	1	1	Carex subspathacea	Green tissue	21	OK	180.0
24	cs8s	B12	0.0025	2	1	Carex subspathacea	Green tissue	21	Manual	176.0
25	sp4s	C01	0.2500	1	1	Salix polaris	Green tissue	22	Manual	3960.0
26	sp4s	C02	0.2500	2	1	Salix polaris	Green tissue	22	Manual	4220.0
27	sp4s	C03	0.0250	1	1	Salix polaris	Green tissue	22	Manual	1000.0
28	sp4s	C04	0.0250	2	1	Salix polaris	Green tissue	22	OK	942.0
29	sp4s	C05	0.0025	1	1	Salix polaris	Green tissue	22	Manual	101.0
30	sp4s	C06	0.0025	2	1	Salix polaris	Green tissue	22	OK	103.0
31	cs2r	C07	0.2500	1	1	Carex subspathacea	Root	20	OK	485.0
32	cs2r	C08	0.2500	2	1	Carex subspathacea	Root	20	Manual	552.0
33	cs2r	C09	0.0250	1	1	Carex subspathacea	Root	20	OK	65.0
34	cs2r	C10	0.0250	2	1	Carex subspathacea	Root	20	Manual	61.0
35	cs2r	C11	0.0025	1	1	Carex subspathacea	Root	20	OK	6.0
36	cs2r	C12	0.0025	2	1	Carex subspathacea	Root	20	OK	5.6
37	sp3s	D01	0.2500	1	1	Salix polaris	Green tissue	9	Manual	5100.0
38	sp3s	D02	0.2500	2	1	Salix polaris	Green tissue	9	Manual	5170.0
39	sp3s	D03	0.0250	1	1	Salix polaris	Green tissue	9	Manual	824.0
40	sp3s	D04	0.0250	2	1	Salix polaris	Green tissue	9	OK	748.0
41	sp3s	D05	0.0025	1	1	Salix polaris	Green tissue	9	OK	84.0
42	sp3s	D06	0.0025	2	1	Salix polaris	Green tissue	9	OK	80.0
43	cs9s	D07	0.2500	1	1	Carex subspathacea	Green tissue	20	Manual	2540.0
44	cs9s	D08	0.2500	2	1	Carex subspathacea	Green tissue	20	Manual	2920.0
45	cs9s	D09	0.0250	1	1	Carex subspathacea	Green tissue	20	OK	795.0
46	cs9s	D10	0.0250	2	1	Carex subspathacea	Green tissue	20	OK	889.0
47	cs9s	D11	0.0025	1	1	Carex subspathacea	Green tissue	20	Manual	196.0
48	cs9s	D12	0.0025	2	1	Carex subspathacea	Green tissue	20	Manual	202.0
49	sp3r	E01	0.2500	1	1	Salix polaris	Root	13	Manual	548.0
50	sp3r	E02	0.2500	2	1	Salix polaris	Root	13	Manual	532.0
51	sp3r	E03	0.0250	1	1	Salix polaris	Root	13	Manual	76.0
52	sp3r	E04	0.0250	2	1	Salix polaris	Root	13	Manual	63.0
53	sp3r	E05	0.0025	1	1	Salix polaris	Root	13	OK	6.2
54	sp3r	E06	0.0025	2	1	Salix polaris	Root	13	OK	5.3
55	cs10r	E07	0.2500	1	1	Carex subspathacea	Root	21	OK	424.0
56	cs10r	E08	0.2500	2	1	Carex subspathacea	Root	21	OK	419.0
57	cs10r	E09	0.0250	1	1	Carex subspathacea	Root	21	OK	34.5
58	cs10r	E10	0.0250	2	1	Carex subspathacea	Root	21	OK	38.0
59	cs10r	E11	0.0025	1	1	Carex subspathacea	Root	21	OK	3.9
60	cs10r	E12	0.0025	2	1	Carex subspathacea	Root	21	OK	5.7
61	cs9r	F07	0.2500	1	1	Carex subspathacea	Root	19	Manual	866.0
62	cs9r	F08	0.2500	2	1	Carex subspathacea	Root	19	Manual	760.0
63	cs9r	F09	0.0250	1	1	Carex subspathacea	Root	19	Manual	30.2
64	cs9r	F10	0.0250	2	1	Carex subspathacea	Root	19	OK	25.5
65	cs9r	F11	0.0025	1	1	Carex subspathacea	Root	19	OK	6.2
66	cs9r	F12	0.0025	2	1	Carex subspathacea	Root	19	Manual	5.8
67	sp6s	G01	0.2500	1	1	Salix polaris	Green tissue	11	Manual	4160.0
68	sp6s	G02	0.2500	2	1	Salix polaris	Green tissue	11	Manual	4590.0
69	sp6s	G03	0.0250	1	1	Salix polaris	Green tissue	11	Manual	3290.0
70	sp6s	G04	0.0250	2	1	Salix polaris	Green tissue	11	Manual	2870.0
71	sp6s	G05	0.0025	1	1	Salix polaris	Green tissue	11	OK	645.0
72	sp6s	G06	0.0025	2	1	Salix polaris	Green tissue	11	Manual	646.0
73	cs8r	G07	0.2500	1	1	Carex subspathacea	Root	20	OK	367.0
74	cs8r	G08	0.2500	1	1	Carex subspathacea	Root	20	Manual	369.0
75	cs8r	G09	0.0250	1	1	Carex subspathacea	Root	20	Manual	20.5
76	cs8r	G10	0.0250	2	1	Carex subspathacea	Root	20	OK	22.7
77	cs8r	G11	0.0025	1	1	Carex subspathacea	Root	20	Manual	1.8
78	cs8r	G12	0.0025	2	1	Carex subspathacea	Root	20	Manual	3.2
79	pa9s	H07	0.2500	1	1	Poa arctica	Green tissue	7	Manual	2300.0
80	pa9s	H08	0.2500	2	1	Poa arctica	Green tissue	7	Manual	2410.0
81	pa9s	H09	0.0250	1	1	Poa arctica	Green tissue	7	Manual	16.7
82	pa9s	H10	0.0250	2	1	Poa arctica	Green tissue	7	Manual	103.0
83	pa9s	H11	0.0025	1	1	Poa arctica	Green tissue	7	Manual	16.3
84	pa9s	H12	0.0025	2	1	Poa arctica	Green tissue	7	Manual	19.7
85	pa3s	A01	0.2500	1	2	Poa arctica	Green tissue	7	Manual	2810.0
86	pa3s	A02	0.2500	2	2	Poa arctica	Green tissue	7	Manual	2157.0
87	pa3s	A03	0.0250	1	2	Poa arctica	Green tissue	7	Manual	340.0
88	pa3s	A04	0.0250	2	2	Poa arctica	Green tissue	7	Manual	313.0
89	pa3s	A05	0.0025	1	2	Poa arctica	Green tissue	7	Manual	47.9
90	pa3s	A06	0.0025	2	2	Poa arctica	Green tissue	7	Manual	53.3
91	so2s	A07	0.2500	1	2	Saxifraga oppositifolia	Green tissue	22	Manual	3630.0
92	so2s	A08	0.2500	2	2	Saxifraga oppositifolia	Green tissue	22	Manual	4400.0
93	so2s	A09	0.0250	1	2	Saxifraga oppositifolia	Green tissue	22	OK	762.0
94	so2s	A10	0.0250	2	2	Saxifraga oppositifolia	Green tissue	22	Manual	620.0
95	so2s	A11	0.0025	1	2	Saxifraga oppositifolia	Green tissue	22	Manual	133.0
96	so2s	A12	0.0025	2	2	Saxifraga oppositifolia	Green tissue	22	OK	140.0
97	pa4r	B01	0.2500	1	2	Poa arctica	Root	5	OK	141.0
98	pa4r	B02	0.2500	2	2	Poa arctica	Root	5	OK	132.0
99	pa4r	B03	0.0250	1	2	Poa arctica	Root	5	OK	16.1
100	pa4r	B04	0.0250	2	2	Poa arctica	Root	5	OK	15.6
101	pa4r	B05	0.0025	1	2	Poa arctica	Root	5	OK	2.3
102	pa4r	B06	0.0025	2	2	Poa arctica	Root	5	OK	2.6
103	so3r	B07	0.2500	1	2	Saxifraga oppositifolia	Root	23	Manual	307.0
104	so3r	B08	0.2500	2	2	Saxifraga oppositifolia	Root	23	Manual	269.0
105	so3r	B09	0.0250	1	2	Saxifraga oppositifolia	Root	23	OK	13.5
106	so3r	B10	0.0250	2	2	Saxifraga oppositifolia	Root	23	Manual	14.4
107	so3r	B11	0.0025	1	2	Saxifraga oppositifolia	Root	23	Manual	2.3
108	so3r	B12	0.0025	2	2	Saxifraga oppositifolia	Root	23	OK	3.3
109	pa9r	C01	0.2500	1	2	Poa arctica	Root	9	OK	110.0
110	pa9r	C02	0.2500	2	2	Poa arctica	Root	9	OK	105.0
111	pa9r	C03	0.0250	1	2	Poa arctica	Root	9	OK	12.0
112	pa9r	C04	0.0250	2	2	Poa arctica	Root	9	OK	12.9
113	pa9r	C05	0.0025	1	2	Poa arctica	Root	9	OK	1.3
114	pa9r	C06	0.0025	2	2	Poa arctica	Root	9	OK	1.4
115	so6s	C07	0.2500	1	2	Saxifraga oppositifolia	Green tissue	24	Manual	3260.0
116	so6s	C08	0.2500	2	2	Saxifraga oppositifolia	Green tissue	24	Manual	3040.0
117	so6s	C09	0.0250	1	2	Saxifraga oppositifolia	Green tissue	24	Manual	268.0
118	so6s	C10	0.0250	2	2	Saxifraga oppositifolia	Green tissue	24	Manual	256.0
119	so6s	C11	0.0025	1	2	Saxifraga oppositifolia	Green tissue	24	Manual	47.0
120	so6s	C12	0.0025	2	2	Saxifraga oppositifolia	Green tissue	24	Manual	65.0
121	pa4s	D01	0.2500	1	2	Poa arctica	Green tissue	5	Manual	1714.0
122	pa4s	D02	0.2500	2	2	Poa arctica	Green tissue	5	Manual	1371.0
123	pa4s	D03	0.0250	1	2	Poa arctica	Green tissue	5	OK	177.0
124	pa4s	D04	0.0250	2	2	Poa arctica	Green tissue	5	OK	174.0
125	pa4s	D05	0.0025	1	2	Poa arctica	Green tissue	5	Manual	12.0
126	pa4s	D06	0.0025	2	2	Poa arctica	Green tissue	5	OK	10.4
127	so2r	D07	0.2500	1	2	Saxifraga oppositifolia	Root	23	Manual	308.0
128	so2r	D08	0.2500	2	2	Saxifraga oppositifolia	Root	23	OK	259.0
129	so2r	D09	0.0250	1	2	Saxifraga oppositifolia	Root	23	Manual	5.2
130	so2r	D10	0.0250	2	2	Saxifraga oppositifolia	Root	23	Manual	16.0
131	so2r	D11	0.0025	1	2	Saxifraga oppositifolia	Root	23	Manual	7.3
132	so2r	D12	0.0025	2	2	Saxifraga oppositifolia	Root	23	OK	6.0
133	pa10s	E01	0.2500	1	2	Poa arctica	Green tissue	5	OK	966.0
134	pa10s	E02	0.2500	2	2	Poa arctica	Green tissue	5	OK	719.0
135	pa10s	E03	0.0250	1	2	Poa arctica	Green tissue	5	OK	32.2
136	pa10s	E04	0.0250	2	2	Poa arctica	Green tissue	5	OK	31.3
137	pa10s	E05	0.0025	1	2	Poa arctica	Green tissue	5	Manual	6.7
138	pa10s	E06	0.0025	2	2	Poa arctica	Green tissue	5	OK	3.7
139	so3f	E07	0.2500	1	2	Saxifraga oppositifolia	Flower	20	Manual	113.0
140	so3f	E08	0.2500	2	2	Saxifraga oppositifolia	Flower	20	Manual	99.0
141	so3f	E09	0.0250	1	2	Saxifraga oppositifolia	Flower	20	Manual	11.9
142	so3f	E10	0.0250	2	2	Saxifraga oppositifolia	Flower	20	Manual	11.4
143	so3f	E11	0.0025	1	2	Saxifraga oppositifolia	Flower	20	Manual	1.9
144	so3f	E12	0.0025	2	2	Saxifraga oppositifolia	Flower	20	Manual	0.9
145	pa3r	F01	0.2500	1	2	Poa arctica	Root	5	OK	171.0
146	pa3r	F02	0.2500	2	2	Poa arctica	Root	5	OK	136.0
147	pa3r	F03	0.0250	1	2	Poa arctica	Root	5	OK	124.0
148	pa3r	F04	0.0250	2	2	Poa arctica	Root	5	OK	130.0
149	pa3r	F05	0.0025	1	2	Poa arctica	Root	5	OK	25.1
150	pa3r	F06	0.0025	2	2	Poa arctica	Root	5	OK	20.7
151	so3s	F07	0.2500	1	2	Saxifraga oppositifolia	Green tissue	20	Manual	3360.0
152	so3s	F08	0.2500	2	2	Saxifraga oppositifolia	Green tissue	20	Manual	2550.0
153	so3s	F09	0.0250	1	2	Saxifraga oppositifolia	Green tissue	20	Manual	460.0
154	so3s	F10	0.0250	2	2	Saxifraga oppositifolia	Green tissue	20	Manual	342.0
155	so3s	F11	0.0025	1	2	Saxifraga oppositifolia	Green tissue	20	Manual	35.7
156	so3s	F12	0.0025	2	2	Saxifraga oppositifolia	Green tissue	20	Manual	47.2
157	pa10r	G01	0.2500	1	2	Poa arctica	Root	6	OK	234.0
158	pa10r	G02	0.2500	2	2	Poa arctica	Root	6	OK	143.0
159	pa10r	G03	0.0250	1	2	Poa arctica	Root	6	OK	73.0
160	pa10r	G04	0.0250	2	2	Poa arctica	Root	6	OK	17.9
161	pa10r	G05	0.0025	1	2	Poa arctica	Root	6	Manual	5.3
162	pa10r	G06	0.0025	2	2	Poa arctica	Root	6	Manual	4.6
163	so6r	G07	0.2500	1	2	Saxifraga oppositifolia	Root	22	Manual	352.0
164	so6r	G08	0.2500	2	2	Saxifraga oppositifolia	Root	22	Manual	287.0
165	so6r	G09	0.0250	1	2	Saxifraga oppositifolia	Root	22	Manual	49.0
166	so6r	G10	0.0250	2	2	Saxifraga oppositifolia	Root	22	Manual	20.6
167	so6r	G11	0.0025	1	2	Saxifraga oppositifolia	Root	22	Manual	5.7
168	so6r	G12	0.0025	2	2	Saxifraga oppositifolia	Root	22	Manual	4.0
169	so6f	H01	0.2500	1	2	Saxifraga oppositifolia	Flower	13	OK	59.5
170	so6f	H02	0.2500	2	2	Saxifraga oppositifolia	Flower	13	OK	46.9
171	so6f	H03	0.0250	1	2	Saxifraga oppositifolia	Flower	13	Manual	6.0
172	so6f	H04	0.0250	2	2	Saxifraga oppositifolia	Flower	13	OK	4.6
173	so6f	H05	0.0025	1	2	Saxifraga oppositifolia	Flower	13	Manual	1.0
174	so6f	H06	0.0025	2	2	Saxifraga oppositifolia	Flower	13	Manual	0.8
175	so2f	H07	0.2500	1	2	Saxifraga oppositifolia	Flower	19	Manual	1040.0
176	so2f	H08	0.2500	2	2	Saxifraga oppositifolia	Flower	19	Manual	1147.0
177	so2f	H09	0.0250	1	2	Saxifraga oppositifolia	Flower	19	Manual	104.0
178	so2f	H10	0.0250	2	2	Saxifraga oppositifolia	Flower	19	Manual	79.0
179	so2f	H11	0.0025	1	2	Saxifraga oppositifolia	Flower	19	Manual	8.8
180	so2f	H12	0.0025	2	2	Saxifraga oppositifolia	Flower	19	Manual	10.3
